# Genomic identification and multi-tissue transcriptomic profiling of vitamin D3-related genes in Atlantic salmon (*Salmo salar*)

**DOI:** 10.64898/2026.03.03.709343

**Authors:** Takaya Saito, Øystein Sæle, Pauline Wischhusen, Anne-Catrin Adam

## Abstract

The metabolic pathway of vitamin D3 is well characterized in mammals, but its genetic basis in teleost fish remains poorly defined. We identified 16 vitamin D3-related genes in Atlantic salmon (*Salmo salar*), 14 orthologs of pathway genes and two albumins as candidate carriers, and profiled their expression in a 14-tissue atlas and in seven independent RNA-seq studies. Phylogenetic analysis resolved seven paralog pairs from the salmonid whole-genome duplication. Atlantic salmon and three other euteleost fishes lacked a *gc* gene, and the genes that flank *gc* in other fishes were adjacent in their genomes. The proteins annotated as GC in three *Oncorhynchus* species were albumins. Skin expression of *dhcr7*, which converts the precursor 7-dehydrocholesterol to cholesterol, was low and differed between studies. The activating enzyme *cyp27b1* was barely expressed in five kidney and 21 head kidney samples, including those of the atlas, whereas *cyp27b1.a* was expressed in the brain and *cyp27b1.b* in the liver. In northern pike, which lacks this duplication, *cyp27b1* was not detected in the kidney either. The catabolic enzyme *cyp24a1* was only weakly expressed in the kidney and the head kidney. These transcript data suggest that vitamin D3 activation in Atlantic salmon may not depend on renal *cyp27b1* expression under the conditions sampled, and that albumins or lipoproteins may carry vitamin D metabolites. Both hypotheses need to be tested with protein, enzyme activity, and metabolite measurements. The curated gene set provides a basis for studies of vitamin D3 metabolism and dietary vitamin D3 requirements in salmonids.
