## Supplementary material for "Genomic identification and multi-tissue transcriptomic profiling of vitamin D3-related genes in Atlantic salmon (*Salmo salar*)": Table S1 List of names and keywords of VD3-related genes

### Sheet: VD3 Related Gene Query Terms
Gene Symbol (Human)	NCBI ID (Human)	Gene Symbol Alias (Human)	Gene Description (Human)	Keyword
DHCR7	1717		7-dehydrocholesterol reductase	dehydrocholesterol reductase
		SLOS	Smith-Lemli-Opitz syndrome
GC/DBP	2638		Group-Specific Component
		DBP	D-box binding PAR bZIP transcription factor	D-box binding
		VDB	Vitamin D-binding protein
		GRD3	Growth Hormone Receptor exon 3 deletion
CYP2R1	120227		cytochrome P450 family 2 subfamily R member 1	cytochrome P450 family 2
CYP27A1	1593		cytochrome P450 family 27 subfamily A member 1	cytochrome P450 family 27
		CTX	Cerebrotendinous Xanthomatosis
		CP27		sterol 27-hydroxylase
		CYP27
CYP24A1	1591		cytochrome P450 family 24 subfamily A member 1	cytochrome P450 family 24
		CP24
		HCAI	human carbonic anhydrase I	carbonic anhydrase
		CYP24		24-hydroxylase
		HCINF1	Infantile hypercalcemia type 1
		P450-CC24
CYP27B1	1594		cytochrome P450 family 27 subfamily B member 1	cytochrome P450 family 27
		CP2B
		CYP1
		PDDR	Pseudovitamin D-deficiency rickets
		VDD1		1-alpha-hydroxylase
		VDDR	Vitamin D-dependent rickets
		VDDRI	Vitamin D-dependent rickets type 1A
		CYP27B		25-hydroxyvitamin
		P450c1
		CYP1alpha
VDR	7421		vitamin D receptor	vitamin D
		NR1I1	Nuclear Receptor Subfamily 1 Group I Member 1
		PPP1R163
