## Supplementary material for "Genomic identification and multi-tissue transcriptomic profiling of vitamin D3-related genes in Atlantic salmon (*Salmo salar*)": Table S2 VD3-related genes in Atlantic salmon

### Sheet: VD3-related genes in salmon
VD3 Gene (Human)	Name used in this study	NCBI ID	NCBI Type	NCBI Gene Symbol	NCBI Gene Description	OrgDB Alias	Blast (from human)	NCBI Ortholog (from human)	RefSeq Transcript Accessions	RefSeq Protein Accessions	# Isoforms
DHCR7	dhcr7.a	106562054	mRNA	LOC106562054	7-dehydrocholesterol reductase	dhcr7	Yes	Yes	XM_014126598.2	XP_013982073.2	1
	dhcr7.b	106587139	mRNA	LOC106587139	7-dehydrocholesterol reductase, transcript variant X1		Yes	No	XM_014175185.2,XM_014175186.2,XM_045708344.1	XP_014030660.1,XP_014030661.1,XP_045564300.1	3
GC	alb1	100136575	mRNA	alb2	serum albumin 1	alb1	No	No	NM_001123665.1	NP_001117137.1	1
	alb2	106570911	transcript	LOC106570911	albumin 2-like, transcript variant X2		No	No	XM_014143494.2,XR_006759115.1,XR_006759116.1	XP_013998969.2	1
CYP2R1	cyp2r1.a	106562333	mRNA	LOC106562333	vitamin D 25-hydroxylase		No	No	XM_014127147.2	XP_013982622.1	1
	cyp2r1.b	106587531	mRNA	LOC106587531	vitamin D 25-hydroxylase		No	No	XM_014175997.2	XP_014031472.1	1
CYP27A1	cyp27a1.a	106581857	transcript	cyp27a1.1	cytochrome P450, family 27, subfamily A, polypeptide 1.1, transcript variant X2		No	No	XM_045704432.1,XR_006761168.1	XP_045560388.1	1
	cyp27a1.b	106586130	mRNA	LOC106586130	sterol 26-hydroxylase, mitochondrial		No	No	XM_014173022.2	XP_014028497.2	1
CYP27B1	cyp27b1.a	106565446	mRNA	LOC106565446	25-hydroxyvitamin D-1 alpha hydroxylase, mitochondrial		No	No	XM_014132592.2	XP_013988067.1	1
	cyp27b1.b	106583283	mRNA	LOC106583283	25-hydroxyvitamin D-1 alpha hydroxylase, mitochondrial		No	No	XM_014167257.2	XP_014022732.2	1
CYP24A1	cyp24a1.a	106565076	mRNA	LOC106565076	1,25-dihydroxyvitamin D(3) 24-hydroxylase, mitochondrial	CP24A	No	No	XM_014131709.2	XP_013987184.1	1
	cyp24a1.b	106583685	mRNA	cyp24a1	cytochrome P450, family 24, subfamily A, polypeptide 1		No	Yes	XM_014168178.2	XP_014023653.1	1
VDR	vdra.b	100136412	mRNA	vdr0	vitamin D receptor, transcript variant X1	vdr1	Yes	No	XM_014146371.2,XM_014146374.2,XM_014146372.2,NM_001123557.1	NP_001117029.2,XP_014001846.1,XP_014001849.1,XP_014001847.1	4
	vdra.a	106566896	mRNA	LOC106566896	vitamin D3 receptor A, transcript variant X3		Yes	No	XM_014135458.2,XM_014135460.2,XM_014135457.2,XM_014135459.2	XP_013990933.1,XP_013990935.1,XP_013990932.1,XP_013990934.1	4
	vdrb.b	100136371	mRNA	LOC100136371	vitamin D3 receptor B, transcript variant X1		Yes	No	XM_014167996.2,XM_045705805.1	XP_014023471.1,XP_045561761.1	2
	vdrb.a	106565233	mRNA	LOC106565233	vitamin D3 receptor B, transcript variant X2		No	No	XM_014132121.2,XM_014132119.2,XM_014132123.2	XP_013987596.1,XP_013987594.1,XP_013987598.1	3
