## Supplementary material for "Genomic identification and multi-tissue transcriptomic profiling of vitamin D3-related genes in Atlantic salmon (*Salmo salar*)": Table S3 Search for GC in Atlantic salmon and other fishes

### Sheet: BLAST results
Species	Query Gene	Query Protein Accession No	Subject Gene (Atlantic salmon)	Subject Protein Accession No (Atlantic salmon)	% Identity	Alignment length	Mismatches	Evalue	Bit score
Zebrafish	GC	NP_001002568.3	alb1 (NCBI symbol alb2)	NP_001117137.1	20.984	386	262	3.6e-15	79
Chum salmon	GC	XP_052369085.1	alb1 (NCBI symbol alb2)	NP_001117137.1	91.077	594	53	0	1093
Pink salmon	GC	XP_046191372.1	alb1 (NCBI symbol alb2)	NP_001117137.1	91.776	608	50	0	1125

### Sheet: Annotated gc genes
Group	Species	Gene ID	Symbol	Description	Chromosome	Protein	Length (aa)	Best match	GC bit score	GC identity (%)	Albumin bit score	Albumin identity (%)
Non-teleost	Amia ocellicauda	136754627	gc	GC vitamin D binding protein	8	XP_066566728.1	470	GC	604	62.6	115	22.4
	Atractosteus spatula	148837970	gc	GC vitamin D binding protein	3	XP_088767630.1	477	GC	959	97.3	124	22.8
	Erpetoichthys calabaricus	114654781	gc	GC vitamin D binding protein	7	XP_028661395.1	484	GC	445	46	133	21.7
	Lepisosteus oculatus	102696948	gc	GC vitamin D binding protein	3	XP_069043118.1	477	GC	419	45.2	116	23.7
	Lepisosteus platostomus	148672954	gc	GC vitamin D binding protein	4	XP_088485152.1	477	GC	964	98.1	127	22.9
	Polyodon spathula	121317276	gc	GC vitamin D binding protein	1	XP_041108967.1	483	GC	536	54.6	145	23
	Polypterus senegalus	120532517	gc	GC vitamin D binding protein	7	XP_039614506.1	484	GC	447	46	134	21.7
Osteoglossomorpha	Brienomyrus brachyistius	125710388	gc	GC vitamin D binding protein	2	XP_048835950.1	647	Albumin	116	23.7	461	39.1
	Paramormyrops kingsleyae	111856542	gc	GC vitamin D binding protein	2	XP_072565322.1	567	Albumin	66.6	21.3	400	37.5
	Scleropages formosus	108938503	gc	GC vitamin D binding protein	17	XP_018614599.2	480	GC	353	38.6	104	24.3
Elopomorpha	Megalops cyprinoides	118775944	gc	GC vitamin D binding protein	4	XP_036381817.1	478	GC	500	52.4	110	22.9
Otomorpha	Abramis brama	311082518	gc	GC vitamin D binding protein	5	XP_083969515.1	458	GC	751	78.6	106	24.4
	Alosa alosa	125295058	gc	GC vitamin D binding protein	5	XP_048100152.1	470	GC	482	50.4	95.5	23.1
	Alosa pseudoharengus	143106881	gc	GC vitamin D binding protein	Un	XP_076127474.1	429	GC	459	51.6	82	23.2
	Alosa sapidissima	121715807	gc	GC vitamin D binding protein	8	XP_041957673.1	470	GC	482	50	94	22.6
	Astyanax mexicanus	103037445	gc	GC vitamin D binding protein	22	XP_007257763.3	472	GC	618	62.5	96.7	20.3
	Barbus barbus	306870096	gc	GC vitamin D binding protein	5	XP_079273293.1	469	GC	765	77.6	101	23.1
	Brachyhypopomus gauderio	143509635	gc	GC vitamin D binding protein	3	XP_076854602.1	694	GC	250	54.4	77.4	26.4
	Carassius auratus	113049952	LOC113049952	vitamin D-binding protein	30	XP_074415936.1	257	GC	342	68	41.6	21.4
	Carassius carassius	132140493	gc	GC vitamin D binding protein	5	XP_059405256.1	352	GC	343	73.9	48.1	21.5
	Carassius gibelio	127958186	gc	GC vitamin D binding protein	B5	XP_052412942.1	271	GC	358	68.9	42	22.3
	Carassius gibelio	127999764	LOC127999764	vitamin D-binding protein	A5	XP_052448169.1	469	GC	743	76.3	99.4	23.7
	Chanodichthys erythropterus	137034640	gc	GC vitamin D binding protein	13	XP_067263835.1	465	GC	775	80.7	96.7	23.5
	Chanos chanos	115810728	gc	GC vitamin D binding protein	1	XP_030628589.1	470	GC	552	57.2	106	22.3
	Clarias gariepinus	128509608	gc	GC vitamin D binding protein	21	XP_053337380.1	468	GC	544	57.1	99.8	22.8
	Clupea harengus	105901149	gc	GC vitamin D binding protein	7	XP_012683999.1	470	GC	475	50.3	95.1	23.1
	Colossoma macropomum	118827558	gc	GC vitamin D binding protein	Un	XP_036454858.1	470	GC	604	62	85.5	20.6
	Ctenopharyngodon idella	127513221	gc	GC vitamin D binding protein	5	XP_051750834.1	466	GC	787	81.5	103	24.3
	Cyprinus carpio	109090198	gc	GC vitamin D binding protein	B5	XP_042580536.1	347	GC	535	75.8	79.7	21.7
	Danio aesculapii	130229382	gc	GC vitamin D binding protein	5	XP_056314131.1	465	GC	922	95.1	108	23.7
	Danio rerio	436841	gc	GC vitamin D binding protein	5	NP_001002568.3	465	GC	419	45.2	108	24.2
	Denticeps clupeoides	114799676	gc	GC vitamin D binding protein	11	XP_028852306.1	437	GC	435	47.8	91.7	20.9
	Electrophorus electricus	113589176	gc	GC vitamin D binding protein	5	XP_081570249.1	471	GC	474	49.7	100	22.3
	Engraulis encrasicolus	134446229	gc	GC vitamin D binding protein	3	XP_063051624.1	459	GC	449	49.2	97.8	21.7
	Garra rufa	141335368	gc	GC vitamin D binding protein	5	XP_073696904.1	469	GC	773	79.1	104	23.4
	Gobio gobio	307125294	gc	GC vitamin D binding protein	4	XP_079671184.1	454	GC	752	78.1	104	24.7
	Hemibagrus wyckioides	131343000	gc	GC vitamin D binding protein	LG22	XP_058230308.1	471	GC	577	60.3	94.7	22.2
	Ictalurus furcatus	128599306	gc	GC vitamin D binding protein	22	XP_053466795.1	419	GC	479	56.4	73.9	20.3
	Ictalurus punctatus	108255402	gc	GC vitamin D binding protein	22	XP_053530539.1	425	GC	424	53.3	78.2	24.9
	Labeo rohita	127165657	gc	GC vitamin D binding protein	5	XP_050966453.1	467	GC	762	78.9	101	23.5
	Leuciscus leuciscus	309499008	gc	GC vitamin D binding protein	5	XP_082026154.1	458	GC	758	79	102	23.8
	Megalobrama amblycephala	125267448	gc	GC vitamin D binding protein	LG4	XP_048045051.1	466	GC	777	80.5	100	22.8
	Misgurnus anguillicaudatus	129440649	gc	GC vitamin D binding protein	22	XP_073716391.1	472	GC	703	70.6	96.3	22.5
	Myxocyprinus asiaticus	127424635	gc	GC vitamin D binding protein	3	XP_051525953.1	470	GC	709	72.1	99	22.5
	Neoarius graeffei	132872366	gc	GC vitamin D binding protein	24	XP_060763118.1	588	GC	362	53.7	63.5	23.3
	Onychostoma macrolepis	131541746	gc	GC vitamin D binding protein	5	XP_058633675.1	469	GC	773	78.3	102	24.7
	Pangasianodon hypophthalmus	113536951	gc	GC vitamin D binding protein	24	XP_026786941.3	466	GC	582	61.6	92	20.7
	Paramisgurnus dabryanus	135748663	gc	GC vitamin D binding protein	5	XP_065123001.2	470	GC	700	70.4	96.3	24
	Phoxinus phoxinus	306996381	gc	GC vitamin D binding protein	3	XP_079464928.1	458	GC	744	77.3	103	24.2
	Pimephales promelas	120461755	gc	GC vitamin D binding protein	4	XP_039505959.2	456	GC	721	75.3	100	23.1
	Pseudorasbora parva	137070814	gc	GC vitamin D binding protein	3	XP_067294368.1	454	GC	718	74.7	97.4	24.7
	Puntigrus tetrazona	122348946	gc	GC vitamin D binding protein	7	XP_043100776.1	469	GC	750	76.5	100	23.1
	Pygocentrus nattereri	108426193	gc	GC vitamin D binding protein	20	XP_017550997.1	471	GC	602	61.1	87	22.4
	Rhinichthys klamathensis goyatoka	130069466	gc	GC vitamin D binding protein	Un	XP_056089316.1	457	GC	737	77	101	23.6
	Rutilus rutilus	311294393	gc	GC vitamin D binding protein	7	XP_084271370.1	459	GC	742	77.1	99.8	24.1
	Salminus brasiliensis	140542088	gc	GC vitamin D binding protein	20	XP_072521025.1	473	GC	639	64	95.5	21.5
	Sardina pilchardus	134089025	gc	GC vitamin D binding protein	8	XP_062399272.1	468	GC	471	49.1	93.6	22
	Scardinius erythrophthalmus	308691225	gc	GC vitamin D binding protein	5	XP_081222364.1	458	GC	754	79	106	23.8
	Silurus meridionalis	124380796	gc	GC vitamin D binding protein	27	XP_046698011.1	125	GC	96.3	52.5	37	27.7
	Sinocyclocheilus anshuiensis	107700078	gc	GC vitamin D binding protein	Un	XP_016357081.1	464	GC	739	77.5	102	23.6
	Sinocyclocheilus grahami	107565678	gc	GC vitamin D binding protein	Un	XP_016106423.1	470	GC	758	77.4	107	24.7
	Siphateles boraxobius	143739239	gc	GC vitamin D binding protein	Un	XP_077087676.1	454	GC	720	76	101	23.5
	Sprattus sprattus	308376032	gc	GC vitamin D binding protein	15	XP_080708404.1	470	GC	462	49.5	95.5	23.3
	Squalius cephalus	307158729	gc	GC vitamin D binding protein	5	XP_079727705.1	459	GC	750	78.1	107	25.2
	Tachysurus fulvidraco	113637687	gc	GC vitamin D binding protein	9	XP_026994304.1	467	GC	573	60.6	91.3	21.4
	Tachysurus vachellii	132854376	gc	GC vitamin D binding protein	12	XP_060738710.1	467	GC	575	60.5	93.6	22.2
	Trichomycterus rosablanca	134335734	gc	GC vitamin D binding protein	21	XP_062874399.1	236	GC	182	40.5	0
	Triplophysa dalaica	130418755	gc	GC vitamin D binding protein	4	XP_056600814.1	435	GC	261	56.5	0
	Triplophysa rosa	130552268	gc	GC vitamin D binding protein	LG3	XP_057186471.1	170	GC	223	64.8	47.8	22
	Xyrauchen texanus	127620254	gc	GC vitamin D binding protein	3	XP_051949381.1	470	GC	707	71.9	97.1	22.5
Euteleosteomorpha	Argentina silus	310806933	gc	GC vitamin D binding protein	7	XP_083529340.1	624	Albumin	112	23.8	820	64.5
	Centroberyx affinis	139655296	gc	GC vitamin D binding protein	Un	XP_071388760.1	595	Albumin	75.1	21.6	395	39.1
	Centroberyx gerrardi	139927493	gc	GC vitamin D binding protein	8	XP_078141301.1	491	Albumin	72.4	20.7	365	40.9
	Coregonus clupeaformis	121530703	LOC121530703	albumin 2	18	XP_041691797.2	606	Albumin	101	21.6	1136	90.6
	Myripristis murdjan	115364978	gc	GC vitamin D binding protein	9	XP_029915549.1	571	Albumin	84	21.8	454	43.9
	Oncorhynchus gorbuscha	124020003	gc	GC vitamin D binding protein	Un	XP_046191372.1	608	Albumin	115	22.2	1125	91.8
	Oncorhynchus keta	118381939	gc	GC vitamin D binding protein	Un	XP_052369137.1	609	Albumin	114	21.8	1095	91.1
	Oncorhynchus mykiss	110536208	gc	GC vitamin D binding protein	11	XP_036792380.1	608	Albumin	107	22.8	1188	94.2
	Salvelinus sp. IW2-2015	112078457	gc	GC vitamin D binding protein	Un	XP_070298157.1	319	Albumin	71.2	23.5	491	87
	Zeus faber	307232401	gc	GC vitamin D binding protein	7	XP_079859526.1	629	Albumin	93.2	23.6	563	46.8
Ray-finned fish genes in NCBI Gene with the symbol gc or the name vitamin D-binding protein. The longest RefSeq protein of each gene was compared by BLASTp with the GC and albumin-family proteins of the gc tree (Supplementary Table S4) and the argentine protein annotated as gc, leaving out proteins of the same species. Best match: the class (GC or albumin family) with the higher bit score.

### Sheet: Genome search
Species	Assembly	Chromosome	Sequence	Start	End	tBLASTn hits	Hits of the GC queries	Best query	Best query bit score	Best match	Best BLASTx match	GC bit score	Albumin bit score	Annotated gene
Atlantic herring	Ch_v2.0.2 (GCF_900700415.2)	7	NC_045158.1	14558834	14563924	9	9	Zebrafish gc	102	GC	Zebrafish gc	391	0	gc (Gene ID 105901149)
Greater argentine	fArgSil1.1 (GCF_951799395.1)	7	NC_139661.1	62870	70036	23	0	Salmon alb1	115	Albumin	Salmon LOC100136922	0	775	gc (Gene ID 310806933)
Northern pike	fEsoLuc1.pri (GCF_011004845.1)	5	NC_047573.1	4690298	4699462	15	0	Salmon alb1	105	Albumin	Salmon LOC100136922	0	795	LOC105008514 (Gene ID 105008514)
	fEsoLuc1.pri (GCF_011004845.1)	13	NC_047581.1	28882336	28891079	15	0	Salmon alb1	121	Albumin	Salmon alb2	0	955	LOC105014523 (Gene ID 105014523)
Atlantic salmon	Ssal_v3.1 (GCF_905237065.1)	ssa15	NC_059456.1	5705302	5723980	11	0	Pike alb.2	108	Albumin	Pike alb.1	0	928	LOC106570911 (Gene ID 106570911)
	Ssal_v3.1 (GCF_905237065.1)		NW_025550944.1	497355	511177	16	0	Pike alb.2	110	Albumin	Pike alb.1	0	860	alb2 (Gene ID 100136575)
	fSalSal1 (GCF_965601325.2)	1	NC_138291.1	107806965	107821362	16	0	Pike alb.2	110	Albumin	Pike alb.1	0	904	LOC100136922 (Gene ID 100136922)
	fSalSal1 (GCF_965601325.2)	15	NC_138305.1	7463881	7483878	12	0	Pike alb.2	108	Albumin	Pike alb.1	0	947	LOC106570911 (Gene ID 106570911)
	fSalSal1 (GCF_965601325.2)	18	NC_138308.1	37482496	37493300	15	0	Pike alb.2	110	Albumin	Pike alb.1	0	842	LOC100136575 (Gene ID 100136575)
Medaka	Olatipes_Hd-rR_3.1 (GCF_053564925.1)									No hit
tBLASTn (E-value of 0.00001 or lower) of GC (human, spotted gar, zebrafish) and albumins (human, spotted gar, northern pike, Atlantic salmon) against each genome, without the proteins of the same species. Hits within 50 kb form a locus. Each locus was compared by BLASTx with the GC and albumin-family proteins and assigned to the class of the best match (summed bit scores of non-overlapping hits).…

### Sheet: gc neighbourhood
Position from gc	Spotted gar gene	Gene ID	Zebrafish	Atlantic herring	Greater argentine	Northern pike	Atlantic salmon	Medaka
-10	dym	102684779	dym (21: 97)	dym (12: 74)	LOC310804643 (5: 100)	dym (14: 52)	dym (13: 1781); LOC106561256 (01: 1609)	dym (12: 554)
-9	add1	102698325	add1 (21: 57)	add1 (12: 75)	add1 (5: 101)	add1 (14: 55)	LOC106568455 (13: 1779); LOC106561289 (01: 1611)	add1 (12: 562)
-8	mfsd10	102698124	slc75a1 (5: 1329)	mfsd10 (7: 35)	LOC310807078 (7: 70)	mfsd10 (13: 1058)	slc75a1 (24: 566)	slc75a1 (9: 954)
-7	nop14	102697926	nop14 (21: 26)	nop14 (12: 76)	nop14 (5: 102)	nop14 (14: 56)	nop14 (01: 1612)	nop14 (12: 563)
-6	LOC102697725	102697725	vimr1 (21: 27)	LOC105905621 (12: 84); LOC116222857 (12: 83); LOC105911470 (12: 77)	LOC310815253 (14: 349); LOC310805150 (5: 103)	LOC105023534 (14: 57)	LOC106561351 (01: 1613); LOC106568456 (13: 1777)	vimr1 (5: 363)
-5	rufy3	102697533	rufy3 (5: 914)	rufy3 (7: 556)	rufy3 (7: 229)	rufy3 (13: 1108)	rufy3 (15: 119)	rufy3 (9: 1087)
-4	grsf1	102697344	grsf1 (5: 958); hnrnph1 (14: 228)	grsf1 (7: 555)	grsf1 (7: 228)	grsf1 (13: 1109)	grsf1 (15: 120)	grsf1 (9: 1088); hnrnph1 (10: 599)
-3	mob1ba	102697142	mob1ba (5: 959); mob1bb (21: 174); mob1a (5: 1411)	LOC105901248 (7: 554); LOC105911503 (12: 46); LOC105912585 (7: 1009)	mob1ba (7: 227); mob1bb (5: 368); mob1a (7: 497)	LOC105027268 (14: 743); mob1a (13: 509)	mol1a (01: 2229); LOC106562938 (11: 833); mob1a (20: 457)	LOC101175251 (12: 666); mob1a (9: 699)
-2	dck	102684585	dck (21: 176); zgc:110540 (21: 695)	dck (12: 41); zgc:110540 (8: 297)	dck (5: 367); LOC310818175 (2: 55)	dck (14: 744); zgc:110540 (7: 1312)	dck (01: 2230); zgc:110540 (04: 1618)	dck (12: 667); zgc:110540 (14: 744)
-1	slc4a4a	102684385	slc4a4a (5: 989); slc4a4b (21: 177)	slc4a4a (7: 553); slc4a4b (12: 42)	slc4a4a (7: 226); LOC310804907 (5: 366)	slc4a4a (13: 1129); slc4a4b (14: 745)	slc4a4a (24: 862); LOC106562935 (11: 832); LOC106569503 (01: 2231)	slc4a4a (9: 1086); LOC101175009 (12: 668)
0	gc	102696948	gc (5: 988)	gc (7: 552)	gc (7: 5)	LOC105014523 (13: 855); LOC105008514 (5: 117)	LOC106570911 (15: 84); LOC100136922 (01: 1485); LOC100136575 (18: 541)
1	npffr2a	102684189	npffr2a (5: 987); LOC561565 (5: 673)	npffr2a (7: 551); LOC105911483 (12: 43)	npffr2a (7: 225); LOC310804684 (5: 365)	npffr2a (13: 1128); LOC105027272 (14: 746)	LOC106563009 (11: 831); LOC106569496 (01: 2232)	npffr2a (9: 1085); LOC101174760 (12: 669)
2	adamts3	102696749	adamts3 (5: 986)	adamts3 (7: 550)	adamts3 (7: 224)	adamts3 (13: 1127); LOC105009214 (6: 109)	adamts3 (15: 131)	adamts3 (9: 1084)
3	smarca2	102683984	smarca2 (5: 985); smarca4b (6: 7); smarca4a (3: 512)	smarca2 (7: 549); smarca4a (1: 887); LOC105910172 (26: 295)	smarca2 (7: 223); smarca4a (9: 789); smarca4b (22: 521)	smarca2 (13: 1126); smarca4a (11: 817)	smarca2 (15: 130); LOC106607010 (06: 633); smarca4a (03: 1531)	smarca2 (9: 1083); smarca4a (8: 199); smarca4b (1: 794)
4	dmrt2a	102683783	dmrt2a (5: 984)	dmrt2a (7: 548)	dmrt2a (7: 222)	dmrt2a (13: 1125)	LOC106585999 (24: 861); LOC106570979 (15: 129)	dmrt2a (9: 1082)
5	dmrt3a	102683572	dmrt3a (5: 983)	dmrt3a (7: 547)	dmrt3a (7: 221)	dmrt3a (13: 1124)	dmrt3a (15: 128); LOC106586000 (24: 860)	dmrt3a (9: 1081)
6	dmrt1	102683363	dmrt1 (5: 982)	dmrt1 (7: 546)	dmrt1 (7: 220)	dmrt1 (13: 1123)	LOC106592864 (24: 859)	dmrt1 (9: 1079); LOC101155006 (1: 91)
7	kank1a	102696554	kank1a (5: 981)	kank1a (7: 545)	kank1a (7: 219)	kank1a (13: 1122)	kank1a (15: 127); LOC106569472 (01: 2234)	LOC101174279 (12: 671)
8	LOC102683163	102683163	fbp1b (5: 717); fbp1a (5: 980); fbp2 (5: 979)	LOC105902633 (12: 578); fbp1a (7: 544); fbp2 (7: 543)	LOC310804345 (5: 362); fbp1a (7: 218); fbp2 (7: 217)	LOC105027923 (14: 142); fbp1a (13: 1121); fbp2 (13: 1120)	LOC106561989 (01: 1683); LOC106593443 (15: 126); LOC106568356 (13: 1700)	fbp1b (12: 672); fbp1a (9: 1077); fbp2 (9: 1076)
9	LOC102682959	102682959	fbp1a (5: 980); fbp1b (5: 717); fbp2 (5: 979)	fbp2 (7: 543); LOC105902633 (12: 578); fbp1a (7: 544)	LOC310804345 (5: 362); fbp2 (7: 217); fbp1a (7: 218)	fbp1a (13: 1121); LOC105027923 (14: 142); fbp2 (13: 1120)	LOC106593443 (15: 126); LOC106561989 (01: 1683); LOC106568356 (13: 1700)	fbp2 (9: 1076); fbp1a (9: 1077); fbp1b (12: 672)
10	ctsla	102682754	ctsla (5: 978); zgc:174855 (12: 335); si:dkey-269i1.4 (12: 334)	LOC105902635 (12: 577); ctsla (7: 542)	ctsla (7: 216); LOC310804908 (5: 361)	LOC105030216 (13: 1119); LOC109614643 (13: 1118); LOC105027922 (14: 141)	ctsla (13: 1701); LOC106561975 (01: 1681); LOC106561968 (01: 1680)	ctsla (9: 1075)
The ten protein-coding genes on each side of gc in spotted gar, and their best BLASTp matches (E-value of 1e-10 or lower, within 80% of the best bit score, up to three genes) in each species. In parentheses: chromosome and rank among the protein-coding genes of that chromosome, so that consecutive ranks are neighbouring genes. The gc row lists the closest genes of each species, which are albumins…
