## Supplementary material for "Genomic identification and multi-tissue transcriptomic profiling of vitamin D3-related genes in Atlantic salmon (*Salmo salar*)": Table S4 List of VD3-related genes with protein sequence accessions

### Sheet: dhcr7
Species	NCBI Gene ID	Gene/Transcript Name	NCBI Protein Sequence Accession No
Salmon	106562054	dhcr7.a	XP_013982073.2
	106587139	dhcr7.b.1	XP_014030660.1
		dhcr7.b.2	XP_014030661.1
		dhcr7.b.3	XP_045564300.1
Human	1717	DHCR7	NP_001351.2
Mouse	13360	Dhcr7	NP_001399247.1
Zebrafish	378446	dhcr7	NP_958487.2

### Sheet: gc
Species	NCBI Gene ID	Gene/Transcript Name	NCBI Protein Sequence Accession No
Salmon	100136575	alb1	NP_001117137.1
	106570911	alb2	XP_013998969.2
	100136922	LOC100136922 (fSalSal1 assembly only)	NP_001117164.1
Rainbow trout	110531464	alb1	XP_036816797.1
	110536208	gc (albumin 2)	XP_036792380.1
Chum salmon	118381939	gc (vitamin D-binding protein)	XP_052369085.1
Pink salmon	124020003	gc (vitamin D-binding protein)	XP_046191372.1
Northern pike	105014523	alb.1 (serum albumin 2)	XP_012992300.1
	105008514	alb.2 (serum albumin 2)	XP_034148109.1
Spotted gar	102693995	alb (albumin 2-like)	XP_015195668.1
	102696948	gc	XP_069043117.1
Zebrafish	436841	gc	NP_001002568.3
Chicken	396197	ALB	NP_990592.2
	422652	AFP	NP_001383504.2
	395696	GC	NP_990213.1
Human	213	ALB	NP_000468.1
	174	AFP	NP_001125.1
	173	AFM	NP_001124.1
	2638	GC	NP_000574.2
Mouse	11657	Alb	NP_033784.2
	11576	Afp	NP_031449.3
	280662	Afm	NP_660128.2
	14473	Gc	NP_032122.1

### Sheet: cyp2r1
Species	NCBI Gene ID	Gene/Transcript Name	NCBI Protein Sequence Accession No
Salmon	106562333	cyp2r1.a	XP_013982622.1
	106586122	LOC106586122	XP_014028492.1
	106587531	cyp2r1.b	XP_014031472.1
Human	120227	CYP2R1	NP_078790.2
	54905	CYP2W1	NP_060251.2
Mouse	244209	Cyp2r1	NP_796356.2
	545817	Cyp2w1	NP_001153737.1
Zebrafish	563369	cyp2r1	NP_001373291.1
	790965	si:dkey-286h2.3 (cyp2x12)	NP_001073322.1

### Sheet: cyp27a1
Species	NCBI Gene ID	Gene/Transcript Name	NCBI Protein Sequence Accession No
Salmon	106581857	cyp27a1.a	XP_045560388.1
	106586130	cyp27a1.b	XP_014028497.2
	106574240	LOC106574240 (cyp27a2 ortholog)	XP_014005444.2
	106575170	LOC106575170 (cyp27a2 ortholog)	XP_014006919.1
	106586420	LOC106586420 (cyp27a3 ortholog)	XP_014029129.2
	106586421	LOC106586421 (cyp27a3 ortholog)	XP_014029130.2
Human	1593	CYP27A1	NP_000775.1
	1594	CYP27B1 (outgroup)	NP_000776.1
Mouse	104086	Cyp27a1	NP_077226.2
Zebrafish	402831	cyp27a1.1	XP_002663445.1
	558239	cyp27a2	XP_686522.4
	565876	cyp27a3	NP_001116749.1
Spotted gar	102687850	cyp27a2	XP_015214819.2
	102689682	cyp27a3	XP_015214091.2
Chicken	431683	CYP27A1	XP_422056.4

### Sheet: cyp27b1
Species	NCBI Gene ID	Gene/Transcript Name	NCBI Protein Sequence Accession No
Salmon	106565446	cyp27b1.a	XP_013988067.1
	106583283	cyp27b1.b	XP_014022732.2
Human	1594	CYP27B1	NP_000776.1
Mouse	13115	Cyp27b1	NP_034139.2
Zebrafish	793309	cyp27b1	NP_001298720.1

### Sheet: cyp24a1
Species	NCBI Gene ID	Gene/Transcript Name	NCBI Protein Sequence Accession No
Salmon	106565076	cyp24a1.a	XP_013987184.1
	106583685	cyp24a1.b	XP_014023653.1
Human	1591	CYP24A1	NP_000773.2
Mouse	13081	Cyp24a1	NP_034126.1
Zebrafish	100004700	cyp24a1	NP_001082927.1

### Sheet: vdr
Species	NCBI Gene ID	Gene/Transcript Name	NCBI Protein Sequence Accession No
Salmon	100136412	vdra.b.1	NP_001117029.2
		vdra.b.2	XP_014001846.1
		vdra.b.3	XP_014001849.1
		vdra.b.4	XP_014001847.1
	106566896	vdra.a.1	XP_013990933.1
		vdra.a.2	XP_013990935.1
		vdra.a.3	XP_013990932.1
		vdra.a.4	XP_013990934.1
	100136371	vdrb.b.1	XP_014023471.1
		vdrb.b.2	XP_045561761.1
	106565233	vdrb.a.1	XP_013987596.1
		vdrb.a.2	XP_013987594.1
		vdrb.a.3	XP_013987598.1
Human	7421	VDR	NP_000367.1
Mouse	22337	Vdr	NP_033530.2
Zebrafish	30076	vdra	NP_570994.1
	564511	vdrb	XP_005166104.1
Chicken	395988	VDR	NP_990429.2
Spotted gar	102691130	LOC102691130 (vitamin D receptor)	XP_015199781.1
Medaka	100169845	vdr	NP_001121989.1
	100169844	vdralpha	NP_001121988.1
Fugu	101075951	LOC101075951 (vitamin D3 receptor A)	XP_029690137.1
	101063381	LOC101063381 (vitamin D3 receptor B)	XP_011612566.1
Three-spined stickleback	120829448	LOC120829448 (vitamin D3 receptor B)	XP_077941665.1
	120834978	LOC120834978 (vitamin D3 receptor B)	XP_077948540.1
Northern pike	105022772	LOC105022772 (vitamin D3 receptor A)	XP_010889773.1
	105024800	LOC105024800 (vitamin D3 receptor B)	XP_028969701.1
