## Supplementary material for "Genomic identification and multi-tissue transcriptomic profiling of vitamin D3-related genes in Atlantic salmon (*Salmo salar*)": Table S5 Synteny of VD3-related paralog pairs and vdr genes

### Sheet: Paralog pairs
Gene	Chromosome	Other copy	Chromosome of other copy	Flanking genes	With a match on another chromosome	Most frequent chromosome	Matches on the chromosome of the other copy	Matches within 2 Mb of the other copy
dhcr7.a	ssa11	dhcr7.b	ssa26	20	18	ssa26	18	12
dhcr7.b	ssa26	dhcr7.a	ssa11	20	20	ssa11	16	11
cyp2r1.a	ssa11	cyp2r1.b	ssa26	20	20	ssa26	20	20
cyp2r1.b	ssa26	cyp2r1.a	ssa11	20	20	ssa11	19	19
cyp27a1.a	ssa21	cyp27a1.b	ssa25	20	17	ssa25	11	11
cyp27a1.b	ssa25	cyp27a1.a	ssa21	20	19	ssa21	16	16
cyp27b1.a	ssa12	cyp27b1.b	ssa22	20	19	ssa22	17	17
cyp27b1.b	ssa22	cyp27b1.a	ssa12	20	18	ssa12	17	17
cyp24a1.a	ssa12	cyp24a1.b	ssa22	20	16	ssa22	14	13
cyp24a1.b	ssa22	cyp24a1.a	ssa12	20	19	ssa12	12	9
vdra.a	ssa13	vdra.b	ssa15	20	18	ssa15	14	14
vdra.b	ssa15	vdra.a	ssa13	20	19	ssa13	17	17
vdrb.a	ssa12	vdrb.b	ssa22	20	19	ssa22	18	18
vdrb.b	ssa22	vdrb.a	ssa12	20	20	ssa12	18	18
alb1	ssa18	LOC100136922	ssa01	20	20	ssa01	19	18
LOC100136922	ssa01	alb1	ssa18	20	20	ssa18	19	15
alb1	ssa18	alb2	ssa15	20	20	ssa01	0	0
alb2	ssa15	alb1	ssa18	20	19	ssa24	0	0
Chromosomes (ssa) are those of the fSalSal1 assembly (RefSeq RS_2026_09). Flanking genes: the ten protein-coding genes on each side of the gene. For each, the best BLASTp match (E <= 1e-10) on another chromosome was counted. alb1 and alb2 are not Ss4R paralogs and are shown for comparison.

### Sheet: vdr genes
Species	Gene	Gene ID	Chromosome	Flanking genes with a zebrafish match	On zebrafish chr 23 (vdra)	On zebrafish chr 6 (vdrb)	Within 100 genes of zebrafish vdra	Within 100 genes of zebrafish vdrb	Gar flanking genes within 100 genes	Lineage
Atlantic salmon	vdra.a	106566896	13	20	14	1	9	0	3	vdra
	vdra.b	100136412	15	20	13	0	9	0	3	vdra
	vdrb.a	106565233	12	20	9	10	1	6	3	vdrb
	vdrb.b	100136371	22	20	11	8	2	4	11	vdrb
Northern pike	LOC105022772	105022772	12	19	15	0	10	0	3	vdra
	LOC105024800	105024800	17	20	9	7	0	5	9	vdrb
Medaka	vdr	100169845	5	19	6	9	1	3	2	vdrb
	vdralpha	100169844	7	20	16	2	7	0	4	vdra
Zebrafish	vdra	30076	23						1	vdra
	vdrb	564511	6						1	vdrb
For each receptor gene, the ten protein-coding genes on each side were searched with BLASTp (E <= 1e-10) against the zebrafish proteins, and the best match was counted on the chromosome of zebrafish vdra (chr 23) or vdrb (chr 6) and within 100 genes of either. Gar flanking genes: the ten genes on each side of the single spotted gar vdr (LOC102691130) with a match (within 80% of the best bit score…
