## Supplementary material for "Genomic identification and multi-tissue transcriptomic profiling of vitamin D3-related genes in Atlantic salmon (*Salmo salar*)": Table S6 Ligand-contact residues of VDR, CYP2R1, and GC

### Sheet: VDR
Residue	Hydrogen bond	Closest distance (A)	Human VDR	Mouse Vdr	Zebrafish vdra	Zebrafish vdrb	vdra.a	vdra.b	vdrb.a	vdrb.b
Y143	yes	2.83	Y	Y	Y	Y	Y	Y	Y	Y
Y147		3.85	Y	Y	Y	Y	Y	Y	Y	Y
L227		3.54	L	L	L	L	L	L	L	L
L230		3.96	L	L	L	L	L	L	L	L
L233		3.54	L	L	L	L	L	L	L	L
V234		3.64	V	V	V	V	V	V	V	V
S237	yes	2.78	S	S	S	S	S	S	S	S
I271		3.89	I	I	I	I	I	I	I	I
R274	yes	2.86	R	R	R	R	R	R	R	R
S275		3.32	S	S	S	S	S	S	S	S
S278	yes	2.91	S	S	S	S	S	S	S	S
W286		3.45	W	W	W	W	W	W	W	W
C288		3.62	C	C	C	C	C	C	C	C
Y295		3.96	Y	Y	Y	Y	Y	Y	Y	Y
V300		3.92	V	V	V	V	V	V	V	V
H305	yes	2.81	H	H	H	H	H	H	H	H
L309		3.81	L	L	L	L	L	L	L	L
H397	yes	2.82	H	H	H	H	H	H	H	H
V418		3.99	V	V	V	V	V	V	V	V
Identical to human			19/19	19/19	19/19	19/19	19/19	19/19	19/19	19/19
Residues with a heavy atom within 4 A of the ligand in the structure of the human VDR ligand-binding domain with 1alpha,25-dihydroxyvitamin D3 (PDB 1DB1), numbered as in the PDB entry. Hydrogen bond: a protein N or O atom within 3.5 A of a ligand O atom. Residues of the other proteins are taken from the alignments of the phylogenetic analysis.

### Sheet: CYP2R1
Residue	Hydrogen bond	Closest distance (A)	Human CYP2R1	Mouse Cyp2r1	Zebrafish cyp2r1	cyp2r1.a	cyp2r1.b	LOC106586122
L114		3.93	L	L	L	L	L	M
F115		3.8	F	F	F	F	F	I
M118		3.99	M	M	M	M	M	L
L125		3.88	L	L	L	L	L	V
N126		3.24	N	N	N	N	N	M
F214		3.46	F	F	F	F	F	L
A221		3.83	A	A	A	A	A	A
A250	yes	2.63	A	A	A	A	A	F
V253		3.75	V	V	V	V	V	I
Y254		3.71	Y	Y	Y	Y	Y	K
F302		3.18	F	F	F	Y	Y	S
G305		3.91	G	G	G	G	G	L
E306		3.72	E	E	E	E	E	D
T314		3.74	T	T	T	T	T	T
V375		3.96	V	V	V	V	V	V
I379		3.89	I	I	I	I	I	V
M487		3.87	M	M	M	M	M	G
T488		3.92	T	T	T	T	T	T
Identical to human			18/18	18/18	18/18	17/18	17/18	4/18
Residues with a heavy atom within 4 A of the ligand in the structure of the human CYP2R1 with vitamin D3 (PDB 3C6G, chain A), numbered as in the PDB entry. Hydrogen bond: a protein N or O atom within 3.5 A of a ligand O atom. Residues of the other proteins are taken from the alignments of the phylogenetic analysis.

### Sheet: GC
Residue	Hydrogen bond	Closest distance (A)	Human GC	Mouse Gc	Chicken GC	Spotted gar gc	Zebrafish gc	Rainbow trout gc	Chum salmon gc	Pink salmon gc	Human ALB	alb1	alb2	LOC100136922
E8		3.63	E	E	V	E	T	S	A	A	H	A	S	A
V12		3.53	V	V	V	I	V	I	I	I	V	I	I	I
F24		3.77	F	F	F	F	F	F	F	F	F	F	F	F
L31		3.62	L	L	M	L	L	G	G	G	A	G	G	G
Y32	yes	2.85	Y	Y	N	Y	Y	L	L	L	F	L	L	L
K35		3.55	K	K	K	K	K	N	N	N	Y	N	N	N
L47		3.94	L	L	L	V	V	L	L	L	L	L	L	L
Y68		3.49	Y	Y	Y	Y	Y	N	D	D	D	E	N	E
S76	yes	2.81	S	S	S	S	S	Q	Q	Q	G	Q	Q	Q
M107		3.12	M	M	L	L	L	F	F	F	F	F	F	F
Identical to human			10/10	10/10	6/10	7/10	7/10	2/10	2/10	2/10	3/10	2/10	2/10	2/10
Residues with a heavy atom within 4 A of the ligand in the structure of the human vitamin D-binding protein (GC) with 25-hydroxyvitamin D3 (PDB 1J78, chain B), numbered as in the PDB entry. Hydrogen bond: a protein N or O atom within 3.5 A of a ligand O atom. Residues of the other proteins are taken from the alignments of the phylogenetic analysis.
