## Supplementary material for "Genomic identification and multi-tissue transcriptomic profiling of vitamin D3-related genes in Atlantic salmon (*Salmo salar*)": Table S7 TPM values and expression patterns of VD3-related genes across 14 tissues

### Sheet: TPM
Name	NCBI Gene ID	NCBI Type	NCBI Gene Symbol	NCBI Gene Name	# Silent	SD of log2(TPM + 1)	tau of log2(TPM + 1)	Brain	Eye	Gill	Gut	Head kidney	Kidney	Liver	Muscle	Nose	Ovary	Pyloric caecum	Skin	Spleen	Testis
dhcr7.a	106562054	mRNA	LOC106562054	7-dehydrocholesterol reductase	0	2	0.6	11.8749	2.24928	0.944941	17.1211	0.086406	1.31867	40.4826	0.58789	3.20608	42.4115	26.4859	0.023411	0.120864	7.72214
dhcr7.b	106587139	mRNA	LOC106587139	7-dehydrocholesterol reductase, transcript variant X1	0	1.79	0.66	19.6701	2.38278	0.688158	20.3899	0.460266	0.456778	19.3074	0.416337	2.39023	0.632378	32.7368	0.671186	0.06273	3.27598
alb1	100136575	mRNA	alb2	serum albumin 1	2	4.22	0.83	22.3961	0.072779	35.6785	0.490178	83.7882	13.1597	43076.7	0.543232	0	1.56877	18.3932	0	91.6445	0.262712
alb2	106570911	transcript	LOC106570911	albumin 2-like, transcript variant X2	3	2.53	0.82	0.497833	0	0.341859	0.126538	0.419707	12.0329	253.062	0.064985	0	19.1931	35.048	0	0.429034	7.21661
cyp2r1.a	106562333	mRNA	LOC106562333	vitamin D 25-hydroxylase	2	0.4	0.87	0.036327	0.070507	0	0.132433	0.121405	0.062383	1.74771	0.091936	0.267228	0.756645	0.207326	0.288919	0.019405	0
cyp2r1.b	106587531	mRNA	LOC106587531	vitamin D 25-hydroxylase	4	0.24	0.75	0	0	0.612774	0.215867	0.019661	0.04912	0	0.137066	0.152562	0.250521	0.33379	0	0.045631	0.566739
cyp27a1.a	106581857	transcript	cyp27a1.1	cytochrome P450, family 27, subfamily A, polypeptide 1.1, transcript variant X2	0	1.19	0.58	5.60893	0.962898	5.19261	25.1887	1.68579	9.4275	1.31038	2.19322	3.45696	0.518896	9.90172	0.961947	1.62997	7.34808
cyp27a1.b	106586130	mRNA	LOC106586130	sterol 26-hydroxylase, mitochondrial	0	2.01	0.66	2.08436	1.61907	49.0036	128.209	1.03189	6.70829	0.330189	8.45551	35.6203	0.270719	1.81875	5.66221	2.91301	8.36835
cyp27b1.a	106565446	mRNA	LOC106565446	25-hydroxyvitamin D-1 alpha hydroxylase, mitochondrial	5	0.68	0.86	3.7227	0.020945	0.029184	0	0	0.131437	0.829816	0.545997	1.76082	0.04911	0	0	0	0.610523
cyp27b1.b	106583283	mRNA	LOC106583283	25-hydroxyvitamin D-1 alpha hydroxylase, mitochondrial	2	0.93	0.94	0.330472	0.163416	0.048787	0.022504	0.033895	0.02142	10.4743	0	0.175695	1.14094	0.036665	0	0.054027	0.369239
cyp24a1.a	106565076	mRNA	LOC106565076	1,25-dihydroxyvitamin D(3) 24-hydroxylase, mitochondrial	0	1.44	0.83	0.197683	0.785392	1.14715	0.037342	0.029585	1.57365	43.1669	2.98817	0.476712	0.055552	5.25888	1.76419	0.430369	1.16646
cyp24a1.b	106583685	mRNA	cyp24a1	cytochrome P450, family 24, subfamily A, polypeptide 1	7	1.49	0.98	0.122397	0	0	0	0	0.073308	48.1485	1.00306	0	0	0	0.062276	0.195412	0.039453
vdra.b	100136412	mRNA	vdr0	vitamin D receptor, transcript variant X1	1	0.73	0.5	2.99443	0.387937	2.02314	3.37374	1.78963	3.2766	3.76468	1.51948	1.21158	1.60927	1.6706	0	1.03738	5.93559
vdra.a	106566896	mRNA	LOC106566896	vitamin D3 receptor A, transcript variant X3	1	0.75	0.54	1.59864	0.393985	3.32105	1.7116	1.48464	5.19804	1.09475	1.19643	2.24173	1.43122	0.7881	0	0.468998	4.62848
vdrb.b	100136371	mRNA	LOC100136371	vitamin D3 receptor B, transcript variant X1	0	0.88	0.5	6.97975	3.3057	15.9209	4.23972	2.65869	4.2227	2.8964	3.40759	5.32496	0.247989	5.34594	0.865378	3.23725	3.0616
vdrb.a	106565233	mRNA	LOC106565233	vitamin D3 receptor B, transcript variant X2	0	0.87	0.47	5.06542	0.831678	7.66122	6.27642	1.97853	2.04382	2.19606	3.03386	4.22787	0.076318	1.69147	0.287975	3.06424	2.72202

### Sheet: Sensitivity
Gene	Peak TPM	SD	tau	Table 3 (SD >= 1 or tau >= 0.8)	SD >= 0.75	SD >= 1.25	tau >= 0.7	tau >= 0.9	tau of TPM	tau with TPM below 1 set to 0	Seawater SD	Seawater tau	Seawater pattern
alb1	43076.7	4.22	0.83	Restricted	Restricted	Restricted	Restricted	Restricted	Restricted	Restricted	4.014	0.929	Restricted
alb2	253.06	2.53	0.82	Restricted	Restricted	Restricted	Restricted	Restricted	Restricted	Restricted	2.101	0.89	Restricted
cyp24a1.a	43.17	1.44	0.83	Restricted	Restricted	Restricted	Restricted	Restricted	Restricted	Restricted	1.424	0.91	Restricted
cyp24a1.b	48.15	1.49	0.98	Restricted	Restricted	Restricted	Restricted	Restricted	Restricted	Restricted	0.494	0.871	Restricted
cyp27a1.a	25.19	1.19	0.58	Restricted	Restricted	Broad	Restricted	Restricted	Restricted	Restricted	1.127	0.505	Restricted
cyp27a1.b	128.21	2.01	0.66	Restricted	Restricted	Restricted	Restricted	Restricted	Restricted	Restricted	2.028	0.616	Restricted
cyp27b1.a	3.72	0.68	0.86	Restricted	Restricted	Restricted	Restricted	Broad	Restricted	Restricted	0.616	0.799	Broad
cyp27b1.b	10.47	0.93	0.94	Restricted	Restricted	Restricted	Restricted	Restricted	Restricted	Restricted	1.399	0.953	Restricted
cyp2r1.a	1.75	0.4	0.87	Restricted	Restricted	Restricted	Restricted	Broad	Restricted	Restricted	0.81	0.815	Restricted
cyp2r1.b	0.61	0.24	0.75	Not classified	Not classified	Not classified	Not classified	Not classified	Not classified	Not classified	0.506	0.567	Broad
dhcr7.a	42.41	2	0.6	Restricted	Restricted	Restricted	Restricted	Restricted	Restricted	Restricted	1.897	0.579	Restricted
dhcr7.b	32.74	1.79	0.66	Restricted	Restricted	Restricted	Restricted	Restricted	Restricted	Restricted	1.796	0.535	Restricted
vdra.a	5.2	0.75	0.54	Broad	Broad	Broad	Broad	Broad	Broad	Broad	0.649	0.425	Broad
vdra.b	5.94	0.73	0.5	Broad	Broad	Broad	Broad	Broad	Broad	Broad	0.564	0.365	Broad
vdrb.a	7.66	0.87	0.47	Broad	Restricted	Broad	Broad	Broad	Broad	Broad	0.667	0.414	Broad
vdrb.b	15.92	0.88	0.5	Broad	Restricted	Broad	Broad	Broad	Broad	Broad	0.734	0.402	Broad
Pattern of each gene as in Table 3 (atlas, 14 tissues, SD and tau of log2(TPM + 1)) and with one change at a time: other SD or tau cutoffs, tau calculated from TPM, tau after setting values below 1 TPM to 0, or the mean log2(TPM + 1) of the four pooled samples per tissue of the Seawater study (PRJNA359635, 10 tissues). Genes below 1 TPM in all tissues are not classified.
