## Supplementary material for "Genomic identification and multi-tissue transcriptomic profiling of vitamin D3-related genes in Atlantic salmon (*Salmo salar*)": Table S9 Detection of cyp27b1 in kidney samples, CYP27B1 genome search, and VD3-related genes by environment and diet

### Sheet: Kidney
Study	Sample	Tissue	Library size (M reads)	cyp27b1.a reads	cyp27b1.a TPM	cyp27b1.a TPM per read	cyp27b1.b reads	cyp27b1.b TPM	cyp27b1.b TPM per read
Atlas	kidney	Kidney	21.22	5	0.13	0.027	1	0.02	0.021
Seawater	f_kidney_fw	Kidney	2.35	0	0	0.279	1	0.15	0.146
	f_kidney_sw	Kidney	2.5	0	0	0.262	0	0	0.155
	m_kidney_fw	Kidney	2.57	0	0	0.255	0	0	0.151
	m_kidney_sw	Kidney	2.51	0	0	0.261	1	0.15	0.144
Atlas	head_kidney	Head kidney	23.39	0	0	0.029	2.1	0.03	0.016
Maturation	head_kidney_f_immature_1	Head kidney	22.16	0	0	0.028	8.4	0.15	0.018
	head_kidney_f_immature_2	Head kidney	22.86	0	0	0.027	3.1	0.05	0.018
	head_kidney_f_immature_3	Head kidney	23.62	3	0.06	0.019	13.4	0.18	0.013
	head_kidney_f_mature_1	Head kidney	28.53	0	0	0.022	20.7	0.25	0.012
	head_kidney_f_mature_2	Head kidney	22.9	0	0	0.027	6.1	0.1	0.016
	head_kidney_f_mature_3	Head kidney	22.24	0	0	0.028	4	0.08	0.02
	head_kidney_m_immature_1	Head kidney	23.56	0	0	0.027	3	0.04	0.013
	head_kidney_m_immature_2	Head kidney	22.31	0	0	0.028	7.3	0.11	0.015
	head_kidney_m_immature_3	Head kidney	22.87	0	0	0.027	5.1	0.09	0.017
	head_kidney_m_mature_1	Head kidney	22.6	0	0	0.028	5	0.09	0.019
	head_kidney_m_mature_2	Head kidney	26.02	0	0	0.024	3.1	0.03	0.011
	head_kidney_m_mature_3	Head kidney	21.46	2	0.06	0.028	4.1	0.08	0.02
ISAV	kidney_r13	Head kidney (labelled Kidney)	29.31	0	0	0.015	0	0	0.011
	kidney_r18	Head kidney (labelled Kidney)	33.02	0	0	0.013	4.1	0.04	0.009
	kidney_r28	Head kidney (labelled Kidney)	33.6	0	0	0.013	2.1	0.02	0.009
	kidney_r6	Head kidney (labelled Kidney)	29.63	3	0.04	0.015	0	0	0.011
	kidney_s14	Head kidney (labelled Kidney)	29.93	1	0.02	0.018	2	0.03	0.013
	kidney_s22	Head kidney (labelled Kidney)	30.79	0	0	0.014	1	0.01	0.013
	kidney_s24	Head kidney (labelled Kidney)	37.34	1	0.01	0.012	1	0.01	0.008
	kidney_s29	Head kidney (labelled Kidney)	31.3	4	0.05	0.014	4.1	0.04	0.01
Reads are Salmon estimated counts. TPM per read is the TPM that one read of the gene gives in the sample. Where the sample has no read, it is estimated from the samples of the same study with reads, scaled by library size. The ISAV samples labelled kidney were analysed as head kidney (Methods). Studies are named as in Table 1.

### Sheet: Genome search
Assembly	Species	Chromosome	Start	End	Best tBLASTn query	Query bit score	Family	Family bit score	Second family	Second family bit score	Annotated genes	Gene in this study
Ssal_v3.1	Atlantic salmon	ssa12	61450579	61457392	Gar_cyp27b1	186	CYP27B1	898.6	CYP27A1	464.6	LOC106565446 (106565446, protein_coding)	cyp27b1.a
		ssa22	34080112	34086303	Pike_cyp27b1	137	CYP27B1	951.1	CYP27A1	504.2	LOC106583283 (106583283, protein_coding)	cyp27b1.b
		ssa12	43665852	43672412	Gar_cyp27b1	60.1	CYP24A1	831.9	CYP27B1	215.6	LOC106565076 (106565076, protein_coding)	cyp24a1.a
		ssa22	51754217	51763625	Zebrafish_cyp27b1	65.1	CYP24A1	782	CYP27B1	187.6	cyp24a1 (106583685, protein_coding)	cyp24a1.b
		ssa16	67295506	67309715	Zebrafish_cyp27b1	85.1	CYP27A1	727.1	CYP27B1	389.6	LOC106574240 (106574240, protein_coding)	LOC106574240 (cyp27a2-like)
		ssa17	13914946	13926631	Zebrafish_cyp27b1	86.7	CYP27A1	695.4	CYP27B1	391.6	LOC106575170 (106575170, protein_coding)	LOC106575170 (cyp27a2-like)
		ssa21	11728034	11750538	Pike_cyp27b1	94.7	CYP27A1	614	CYP27B1	333.2	cyp27a1.1 (106581857, protein_coding)	cyp27a1.a
		ssa21	40598106	40598270	Pike_cyp27b1	57.4	CYP27A1	167	CYP24A1	62	none
		ssa25	10140397	10157866	Gar_cyp27b1	93.2	CYP27A1	686.6	CYP27B1	370.8	LOC106586130 (106586130, protein_coding); LOC106586131 (106586131, pseudogene)	cyp27a1.b
		ssa25	22846999	22893043	Gar_cyp27b1	88.6	CYP27A1	1776.3	CYP27B1	883.1	LOC106586420 (106586420, protein_coding); LOC106586421 (106586421, protein_coding)	LOC106586420 (cyp27a3-like); LOC106586421 (cyp27a3-like)
		ssa16	93616145	93629988	Zebrafish_cyp27b1	81.6	CYP27C1	743.9	CYP27A1	365	LOC106595593 (106595593, transcribed_pseudogene)
		ssa17	43197904	43211836	Zebrafish_cyp27b1	81.6	CYP27C1	798.7	CYP27B1	384.7	LOC123728205 (123728205, protein_coding)
		unplaced	328354	341343	Zebrafish_cyp27b1	84	CYP27C1	784.9	CYP27B1	380.9	LOC106575940 (106575940, protein_coding)
fSalSal1	Atlantic salmon	ssa12	63654362	63661175	Gar_cyp27b1	186	CYP27B1	898.6	CYP27A1	464.6	LOC106565446 (106565446, protein_coding)	cyp27b1.a
		ssa22	35763911	35770088	Pike_cyp27b1	137	CYP27B1	944.8	CYP27A1	503.1	LOC106583283 (106583283, protein_coding)	cyp27b1.b
		ssa10	126401815	126402228	Gar_cyp27b1	58.2	CYP11A1	96.7	CYP11B1	76.3	LOC106561846 (106561846, protein_coding)
		ssa12	45354461	45361029	Gar_cyp27b1	60.1	CYP24A1	834.6	CYP27B1	215.6	LOC106565076 (106565076, protein_coding)	cyp24a1.a
		ssa22	53384306	53393634	Zebrafish_cyp27b1	65.1	CYP24A1	782.5	CYP27B1	186.8	cyp24a1 (106583685, protein_coding)	cyp24a1.b
		ssa16	68413217	68427435	Zebrafish_cyp27b1	85.1	CYP27A1	727.1	CYP27B1	389.6	LOC106574240 (106574240, protein_coding)	LOC106574240 (cyp27a2-like)
		ssa17	8942051	8953732	Zebrafish_cyp27b1	86.7	CYP27A1	695.8	CYP27B1	392	LOC106575170 (106575170, protein_coding)	LOC106575170 (cyp27a2-like)
		ssa21	12727004	12749508	Pike_cyp27b1	94.7	CYP27A1	614	CYP27B1	333.2	LOC106581857 (106581857, protein_coding)	cyp27a1.a
		ssa21	41516784	41516948	Pike_cyp27b1	57.4	CYP27A1	167	CYP24A1	62	LOC145862534 (145862534, pseudogene)
		ssa25	10968337	10985813	Gar_cyp27b1	93.2	CYP27A1	689.6	CYP27B1	369.7	LOC106586130 (106586130, protein_coding); LOC106586131 (106586131, pseudogene)	cyp27a1.b
		ssa25	23797447	23843377	Gar_cyp27b1	88.2	CYP27A1	1772.6	CYP27B1	898.4	LOC106586420 (106586420, protein_coding); LOC106586421 (106586421, protein_coding)	LOC106586420 (cyp27a3-like); LOC106586421 (cyp27a3-like)
		ssa17	38758515	38769107	Zebrafish_cyp27b1	81.6	CYP27C1	710.5	CYP27B1	372.8	LOC123728205 (123728205, protein_coding)
		unplaced	3754068	3767066	Zebrafish_cyp27b1	84.3	CYP27C1	793.9	CYP27A1	384.6	LOC106575940 (106575940, protein_coding)
fEsoLuc1	Northern pike	17	30994897	31000936	Gar_cyp27b1	143	CYP27B1	805.1	CYP27A1	453.2	LOC105017033 (105017033, protein_coding)
		19	1316001	1316998	Gar_cyp27b1	59.7	CYP11A1	241.9	CYP11B1	150.9	LOC105007422 (105007422, protein_coding)
		20	28256481	28256702	Zebrafish_cyp27b1	53.9	CYP11A1	183.3	CYP11B1	141.7	LOC105018961 (105018961, protein_coding)
		17	42437254	42441721	Gar_cyp27b1	68.6	CYP24A1	815.1	CYP27B1	212.6	LOC105016677 (105016677, protein_coding)
		16	11182976	11192268	Zebrafish_cyp27b1	91.7	CYP27A1	804.5	CYP27B1	454.7	si:dkey-91i10.3 (105016129, protein_coding)
		16	20563415	20566717	Zebrafish_cyp27b1	86.7	CYP27A1	722.5	CYP27B1	387.7	LOC105016181 (105016181, protein_coding)
		22	7023918	7063390	Gar_cyp27b1	93.2	CYP27A1	1406.6	CYP27B1	715.4	LOC117593757 (117593757, protein_coding); LOC105019951 (105019951, protein_coding)
		22	1251161	1258302	Zebrafish_cyp27b1	80.1	CYP27C1	817.7	CYP27B1	420.5	LOC105020091 (105020091, protein_coding)
Human, zebrafish, spotted gar and northern pike CYP27B1 were searched with tBLASTn (E <= 1e-5) against the salmon assemblies of RS_2025_05 (Ssal_v3.1) and RS_2026_09 (fSalSal1) and the northern pike genome (one cyp27b1 gene, no Ss4R duplication). Hits within 50 kb form a locus, which was assigned by BLASTx to the mitochondrial P450 family with the highest summed bit score. Loci assigned to micros…

### Sheet: Freshwater and seawater
Tissue	Gene	Freshwater female (TPM)	Freshwater male (TPM)	Seawater female (TPM)	Seawater male (TPM)	Difference in mean log2(TPM + 1), seawater minus freshwater
Liver	dhcr7.a	40.41	64.44	26.81	23.42	-1
	dhcr7.b	31.81	45.41	17.97	25.35	-0.8
	alb1	11376.9	12862.7	10849.9	10749.5	-0.16
	alb2	71.97	87.89	93.32	71.98	0.04
	cyp2r1.a	0.98	0.24	23.53	17.3	3.76
	cyp2r1.b	0.29	0	11.06	3.13	2.63
	cyp27a1.a	4.57	4.74	2.79	2.17	-0.71
	cyp27a1.b	0.55	0.6	0.23	0.61	-0.17
	cyp27b1.a	0.72	1.58	1.38	0.98	0.04
	cyp27b1.b	45.14	45.83	12.2	11.48	-1.86
	cyp24a1.a	6.88	16.28	67.63	43.12	2.24
	cyp24a1.b	3.05	0	2.03	3.54	0.88
	vdra.a	0.89	0.74	0.99	1.48	0.29
	vdra.b	2.45	2.88	2.92	2.05	-0.08
	vdrb.a	1.12	1.01	0.99	0.19	-0.42
	vdrb.b	0.99	2.11	1.16	0.79	-0.34
Kidney	dhcr7.a	1.89	2.14	1.34	0.98	-0.49
	dhcr7.b	2.54	2.7	0.93	0.25	-1.22
	alb1	0.51	0.47	0	0	-0.57
	alb2	13.22	24.09	5.62	8.54	-1.25
	cyp2r1.a	0	0.13	0	0	-0.09
	cyp2r1.b	0	0.17	0	0	-0.11
	cyp27a1.a	9.74	8.65	6.86	4.98	-0.57
	cyp27a1.b	6.2	10.5	7.3	5.42	-0.32
	cyp27b1.a	0	0	0	0	0
	cyp27b1.b	0.15	0	0	0.15	0
	cyp24a1.a	0	0.2	0	0	-0.13
	cyp24a1.b	0	0	0	0	0
	vdra.a	4.77	3.45	2.29	2.53	-0.57
	vdra.b	6.07	3.38	1.16	2.63	-0.99
	vdrb.a	2.22	1.09	0.76	1.19	-0.4
	vdrb.b	2.33	1.48	1.41	0.76	-0.48
Seawater study (PRJNA359635, Robertson et al. 2017): each sample is a pool of three fish of one sex, sampled in freshwater before smoltification (mean length 18.6 cm) or in seawater after smoltification (25.8 cm).

### Sheet: Dietary vitamin D3
Gene	866 ng/g, Native Irish (TPM)	866 ng/g, Norwegian commercial (TPM, atypical)	1779 ng/g, Native Irish (TPM)	1779 ng/g, Norwegian commercial (TPM)	Fold change per doubling of dietary vitamin D3, without atypical samples	FDR, without atypical samples	Fold change per doubling of dietary vitamin D3, all samples	FDR, all samples
dhcr7.a	2.67	1.53	7.46	3.08	2.41	0.243	1.89	0.069
dhcr7.b	1.37	0.65	1.07	0.98	0.9	0.893	0.92	0.818
alb1	0.55	8.81	0.09	0
alb2	0.02	0	0.04	0.02
cyp2r1.a	0.03	0	0.05	0.14
cyp2r1.b	0.12	0	0.2	0.23
cyp27a1.a	2.67	1.81	2.8	2.12	1.01	0.986	1.03	0.917
cyp27a1.b	23.26	6.86	20.38	25.24	0.93	0.416	1.54	0.165
cyp27b1.a	1.86	0	2.6	0.96	1.31	0.454	1.66	0.019
cyp27b1.b	0.2	0	0.05	0.07
cyp24a1.a	0.02	0.39	1.08	0.16
cyp24a1.b	0.05	0	0	0
vdra.a	2.61	0	4.31	1.88	1.36	0.454	2.1	0.019
vdra.b	1.87	0	1.82	1.92	0.87	0.893	1.42	0.333
vdrb.a	4.09	2.65	4.21	2.73	1.16	0.893	1.34	0.373
vdrb.b	6.63	4.3	7	5.98	1.02	0.986	1.31	0.311
Diet study (PRJNA1160017, Taylor et al. 2026, runs SRR31697075 to SRR31697086): skin of juvenile Atlantic salmon of two strains, fed 866 or 1779 ng/g vitamin D3 for about six months in freshwater, three fish per diet and strain. TPM values are medians of the three fish. The three Norwegian commercial fish fed 866 ng/g are atypical: their median Spearman correlation with the other skin samples was…
