## Supplementary material for "Genomic identification and multi-tissue transcriptomic profiling of vitamin D3-related genes in Atlantic salmon (*Salmo salar*)": Table S10 Sequence similarity, divergence, and expression profiles of VD3-related paralog pairs

### Sheet: Similarity
Gene a	Gene b	Transcript a	Transcript b	Protein identity (%)	CDS identity (%)	Shared 100-nt windows, gene a (%)	Shared 100-nt windows, gene b (%)	Simulated mixtures, largest error of the gene a share (percentage points)	Highest atlas tissue, gene a	Highest atlas tissue, gene b
dhcr7.a	dhcr7.b	XM_014126598.2	XM_014175185.2	98.1	97.6	9.7	9.8	0.04	Ovary	Pyloric caecum
alb1	alb2	NM_001123665.1	XM_014143494.2	79.1	85.3	0	0	0	Liver	Liver
cyp2r1.a	cyp2r1.b	XM_014127147.2	XM_014175997.2	98.6	98.4	10.6	13.4	0.16	Liver	Gill
cyp27a1.a	cyp27a1.b	XM_045704432.1	XM_014173022.2	88.8	90.2	0	0	0	Gut	Gut
cyp27b1.a	cyp27b1.b	XM_014132592.2	XM_014167257.2	90.5	92.1	0	0	0	Brain	Liver
cyp24a1.a	cyp24a1.b	XM_014131709.2	XM_014168178.2	92.1	92.7	0	0	0.01	Liver	Liver
vdra.a	vdra.b	XM_014135458.2	XM_014146371.2	97.6	94.8	0	0	0.01	Kidney	Testis
vdrb.a	vdrb.b	XM_014132121.2	XM_014167996.2	95.1	92.7	0	0	0.01	Gill	Gill
Simulated mixtures: 100,000 read pairs (2 x 100 nt, 1% sequencing errors, 0.5% sequence differences from the reference) from the two transcripts, with gene a contributing 100%, 90%, 50%, 10% or 0%, were quantified with Salmon against all RefSeq transcripts. The column gives the largest difference between the estimated and the true share of gene a.

### Sheet: Divergence
Gene a	Gene b	Chromosomes, a / b	Rediploidization	dN	dS	dN/dS	Protein length, a / b / pike (residues)	Complete ORF, a and b	Motifs, gene a	Motifs, gene b	Motifs, pike	Net charge of residues 1 to 30, a / b / pike	Pike ortholog
dhcr7.a	dhcr7.b	ssa11 / ssa26	LORe	0.008 (0.003)	0.076 (0.016)	0.11	479 / 479 / 479	yes	not tested	not tested	not tested	0 / -1 / 0	dhcr7 (XP_010880022.2)
cyp2r1.a	cyp2r1.b	ssa11 / ssa26	LORe	0.006 (0.002)	0.059 (0.014)	0.1	508 / 508 / 508	yes	heme-binding motif present	heme-binding motif present	heme-binding motif present	-1 / -1 / 1	LOC105022275 (XP_019908585.1)
cyp27a1.a	cyp27a1.b	ssa21 / ssa25	AORe	0.056 (0.007)	0.307 (0.037)	0.18	525 / 525 / 528	yes	heme-binding motif present	heme-binding motif present	heme-binding motif present	3 / 3 / 3	LOC105016181 (XP_010878134.2)
cyp27b1.a	cyp27b1.b	ssa12 / ssa22	AORe	0.044 (0.006)	0.243 (0.032)	0.18	515 / 515 / 512	yes	heme-binding motif present	heme-binding motif present	heme-binding motif present	4 / 3 / 2	LOC105017033 (XP_010879631.3)
cyp24a1.a	cyp24a1.b	ssa12 / ssa22	AORe	0.043 (0.006)	0.175 (0.023)	0.25	516 / 516 / 516	yes	heme-binding motif present	heme-binding motif present	heme-binding motif present	5 / 4 / 5	LOC105016677 (XP_010878984.1)
vdra.a	vdra.b	ssa13 / ssa15	AORe	0.011 (0.003)	0.309 (0.047)	0.04	423 / 423 / 422	yes	zinc finger 1 present, zinc finger 2 present	zinc finger 1 present, zinc finger 2 present	zinc finger 1 present, zinc finger 2 present	-1 / -2 / -2	LOC105022772 (XP_019907382.1)
vdrb.a	vdrb.b	ssa12 / ssa22	AORe	0.016 (0.004)	0.387 (0.057)	0.04	449 / 453 / 445	yes	zinc finger 1 present, zinc finger 2 present	zinc finger 1 present, zinc finger 2 present	zinc finger 1 present, zinc finger 2 present	6 / 4 / 5	LOC105024800 (XP_028969703.1)
dN and dS (standard error) by the method of Yang and Nielsen (2000), yn00 in PAML, on the codon alignment of the transcripts with the longest CDS (Similarity sheet). Heme-binding motif FxxGx(R/H/K)xCxG of cytochrome P450s, zinc fingers Cx2Cx13Cx2C and Cx5Cx9Cx2C of the VDR DNA-binding domain. Net charge: R and K minus D and E; mitochondrial presequences are positively charged. Pike ortholog: best…

### Sheet: Profiles
Gene a	Gene b	Atlas peak TPM, a	Atlas peak TPM, b	Atlas tissues with a at least 2-fold higher	Atlas tissues with b at least 2-fold higher	r, a vs b, atlas	r, a vs b, Seawater	Pattern, a / b	Pike peak TPM (tissue)	Pike pattern	r, a vs pike, atlas	r, b vs pike, atlas	r, a + b vs pike, atlas	r, a vs pike, Seawater	r, b vs pike, Seawater	r, a + b vs pike, Seawater
dhcr7.a	dhcr7.b	42.4	32.7	3	0	0.75	0.91	Restricted / Restricted	31.9 (Nose)	Restricted	0.41	0.46	0.46	0.57	0.38	0.56
cyp2r1.a	cyp2r1.b	1.7	0.6	1	0		0.9	Restricted / Not classified	0.5 (Testis)	Not classified
cyp27a1.a	cyp27a1.b	25.2	128.2	2	5	0.64	0.43	Restricted / Restricted	36.7 (Nose)	Restricted	0.26	0.7	0.64	0.02	0.7	0.55
cyp27b1.a	cyp27b1.b	3.7	10.5	2	2	0.24	0.42	Restricted / Restricted	0.7 (Brain)	Not classified
cyp24a1.a	cyp24a1.b	43.2	48.1	5	0	0.87	0.9	Restricted / Restricted	449.9 (Liver)	Restricted	0.89	0.96	0.91	0.99	0.93	0.99
vdra.a	vdra.b	5.2	5.9	0	1	0.77	0.12	Broad / Broad	18.7 (Liver)	Broad	-0.04	0.32	0.2	-0.04	0.45	0.25
vdrb.a	vdrb.b	7.7	15.9	0	2	0.85	0.92	Broad / Broad	9.1 (Brain)	Broad	0.32	0.18	0.27	0.58	0.27	0.41
r: Pearson correlation of log2(TPM + 1) across tissues, not given when a gene stays below 1 TPM in all of them. Atlas: 14 tissues (a vs b) and the 11 tissues shared with the Pike study (PRJNA221548). Seawater study (PRJNA359635): mean of the four pools per tissue, 10 tissues (a vs b) and 8 shared with pike. a + b: the summed TPM of both copies. 2-fold higher: a difference of at least 1 in log2(TP…

### Sheet: Pike TPM
Salmon genes	Gene ID	Pike gene	Brain	Eye	Gill	Gut	Head kidney	Heart	Kidney	Liver	Muscle	Nose	Spleen	Stomach	Testis
dhcr7.a, dhcr7.b	105017269	dhcr7	15.21	8.079	20.513	18.283	0.914	1.488	7.517	6.373	2.814	31.904	1.537	0	2.727
cyp2r1.a, cyp2r1.b	105022275	LOC105022275	0	0.229	0	0	0	0	0	0.179	0	0	0	0	0.479
cyp27a1.a, cyp27a1.b	105016181	LOC105016181	3.67	6.795	12.896	12.338	0.716	5.719	1.798	0.252	1.361	36.685	5.659	9.963	0.963
cyp27b1.a, cyp27b1.b	105017033	LOC105017033	0.667	0	0	0	0	0	0	0.508	0	0	0	0	0
cyp24a1.a, cyp24a1.b	105016677	LOC105016677	0.45	0	0.964	0	1.3	0.299	0.448	449.857	0	0	0.875	0.595	0.286
vdra.a, vdra.b	105022772	LOC105022772	17.646	6.637	11.042	18.324	11.596	13.107	10.963	18.683	4.129	11.066	13.657	6.343	7.127
vdrb.a, vdrb.b	105024800	LOC105024800	9.103	2.701	1.583	5.319	2.534	5.814	1.548	1.157	1.423	7.712	7.07	1.556	0
TPM of the pike orthologs in the tissue RNA-seq of the Pike study (PRJNA221548, one sample per tissue), from the first 4 million read pairs of each run, quantified with Salmon against the fEsoLuc1 RefSeq transcripts.
