## Supplementary material for "Genomic identification and multi-tissue transcriptomic profiling of vitamin D3-related genes in Atlantic salmon (*Salmo salar*)": Table S11 Expression of 25-hydroxylase candidates and cholesterol synthesis genes

### Sheet: Genes
Group	Human query	Gene	Gene ID	Chromosome	RefSeq description	Best human BLASTp hit	Identity (%)	Note
25-hydroxylase candidates	CYP3A4	LOC106591782	106591782	ssa02	cytochrome P450 3A27	CYP3A4	53.8
	CYP3A4	LOC106593341	106593341	ssa02	cytochrome P450 3A27	CYP3A4	54
	CYP3A4	LOC106593876	106593876	ssa02	cytochrome P450 3A27	CYP3A4	52.2
	CYP3A4	LOC106593942	106593942	ssa02	cytochrome P450 3A27	CYP3A4	53.6
	CYP3A4	LOC106594168	106594168	ssa02	cytochrome P450 3A27	CYP3A4	53.8
	CYP3A4	LOC106591899	106591899	ssa12	cytochrome P450 3A27	CYP3A4	52.9
	CYP3A4	LOC106568073	106568073	ssa13	cytochrome P450 3A30	CYP3A4	51.8
	CYP3A4	LOC123739202	123739202		cytochrome P450 3A27-like	CYP3A4	52.8
	CYP2J2	LOC106562623	106562623	ssa01	cytochrome P450 2D15	CYP2J2	40.3
	CYP2J2	cyp2r1.c	106586122	ssa02	vitamin D(3) 25-hydroxylase	CYP2J2	39.3
	CYP2J2	LOC106606454	106606454	ssa06	cytochrome P450 2K1	CYP2J2	42
	CYP2J2	LOC106606455	106606455	ssa06	cytochrome P450 2K1	CYP2J2	42
	CYP2J2	LOC106608020	106608020	ssa06	cytochrome P450 2K6	CYP2J2	42.5
	CYP2J2	LOC106569401	106569401	ssa14	cytochrome P450 2J2	CYP2J2	47.8
	CYP2J2	cyp2ae1	106574033	ssa16	cytochrome P450, family 2, subfamily AE, polypeptide 1	CYP2J2	48.2
	CYP2J2	cyp2x9	106573203	ssa16	cytochrome P450, family 2, subfamily X, polypeptide 9	CYP2J2	42.3
	CYP2J2	LOC106584062	106584062	ssa23	cytochrome P450 2J2	CYP2J2	52
	CYP2J2	LOC106584291	106584291	ssa23	cytochrome P450 2J2	CYP2J2	50.2
	CYP27A1	LOC106574240	106574240	ssa16	sterol 26-hydroxylase, mitochondrial	CYP27A1	44.6	cyp27a2-like (Figure 2a)
	CYP27A1	LOC106575170	106575170	ssa17	sterol 26-hydroxylase, mitochondrial	CYP27A1	45.3	cyp27a2-like (Figure 2a)
	CYP27A1	LOC106586420	106586420	ssa25	sterol 26-hydroxylase, mitochondrial	CYP27A1	46.1	cyp27a3-like (Figure 2a)
	CYP27A1	LOC106586421	106586421	ssa25	sterol 26-hydroxylase, mitochondrial	CYP27A1	46.1	cyp27a3-like (Figure 2a)
Cholesterol synthesis	HMGCR	hmdh	100380797	ssa01	3-hydroxy-3-methylglutaryl-coenzyme A reductase	HMGCR	67
	HMGCR	LOC106570829	106570829	ssa15	3-hydroxy-3-methylglutaryl-coenzyme A reductase	HMGCR	76.1
	SQLE	LOC106579093	106579093	ssa02	squalene monooxygenase	SQLE	65
	SQLE	LOC106605546	106605546	ssa05	squalene monooxygenase	SQLE	64.5
	LSS	lss	106581851	ssa21	lanosterol synthase (2,3-oxidosqualene-lanosterol cyclase)	LSS	75.7
	CYP51A1	LOC106570209	106570209	ssa14	lanosterol 14-alpha demethylase	CYP51A1	81.5
	CYP51A1	LOC106588568	106588568	ssa27	lanosterol 14-alpha demethylase	CYP51A1	81.1
	TM7SF2	LOC106603135	106603135	ssa04	delta(14)-sterol reductase TM7SF2	TM7SF2	66.4
	LBR	LOC106607865	106607865	ssa06	delta(14)-sterol reductase LBR	LBR	52.5
	LBR	lbr	106571452	ssa15	lamin B receptor	LBR	54.2
	MSMO1	LOC106590825	106590825		methylsterol monooxygenase 1	MSMO1	76.7
	MSMO1	LOC123724028	123724028		methylsterol monooxygenase 1	MSMO1	76.7
	NSDHL	LOC106604248	106604248	ssa05	sterol-4-alpha-carboxylate 3-dehydrogenase, decarboxylating	NSDHL	65.7
	NSDHL	LOC106612199	106612199	ssa09	sterol-4-alpha-carboxylate 3-dehydrogenase, decarboxylating	NSDHL	65.4
	HSD17B7	hsd17b7	106568727	ssa14	hydroxysteroid (17-beta) dehydrogenase 7	HSD17B7	59.3
	HSD17B7	LOC106584090	106584090	ssa23	3-keto-steroid reductase/17-beta-hydroxysteroid dehydrogenase 7	HSD17B7	56.3
	EBP	ebp	106573007	ssa15	EBP cholestenol delta-isomerase	EBP	61.4
	SC5D	sc5d	100195087	ssa13	sterol-C5-desaturase	SC5D	66.7
	SC5D	LOC106576971	106576971	ssa18	lathosterol oxidase	SC5D	62.8
	DHCR7	dhcr7.a	106562054	ssa11	7-dehydrocholesterol reductase	DHCR7	73.1
	DHCR7	dhcr7.b	106587139	ssa26	7-dehydrocholesterol reductase	DHCR7	74.7
	DHCR24	LOC106560235	106560235	ssa10	delta(24)-sterol reductase	DHCR24	73.2
	DHCR24	dhcr24	106584213	ssa23	24-dehydrocholesterol reductase	DHCR24	76.4
Human proteins (longest isoform) were searched with BLASTp (E <= 1e-10) against the RS_2025_05 proteome. A salmon gene was kept when its longest protein had its best human hit in the query gene (any CYP3A for CYP3A4). The cyp27a1 and dhcr7 orthologs among the 16 genes are listed for comparison where they are hits.

### Sheet: Atlas TPM
Group	Gene	Gene ID	Brain	Eye	Gill	Gut	Head kidney	Kidney	Liver	Muscle	Nose	Ovary	Pyloric caecum	Skin	Spleen	Testis
25-hydroxylase candidates	LOC106591782	106591782	0.6	0	1.2	47.5	0.3	21.9	64.6	0.1	0.8	0.3	65.5	0	0.4	0.2
	LOC106593341	106593341	3.6	1.3	6.6	167.7	7.4	53.4	112.5	1.9	9.4	6.9	118.7	1.5	13.2	1.8
	LOC106593876	106593876	0.9	0	0.1	7.6	0.2	6.8	20.1	0.1	0.6	0	9	0	0.1	0.1
	LOC106593942	106593942	0.7	0.1	0.4	13.6	0.6	18.4	67.6	0.1	0.8	0.2	19.9	0	0.6	0.2
	LOC106594168	106594168	8.1	1.6	47.5	263.5	5.8	77.2	214.5	4.2	27	7.5	474	3.2	9	7.1
	LOC106591899	106591899	0.3	0	0.4	10.9	0.1	0.3	22.2	0	0.5	0.1	34.4	0	0.1	0.3
	LOC106568073	106568073	2	0.4	4.1	15.4	1.1	8.6	135.8	1	12.1	0	69	0	1.6	1.4
	LOC123739202	123739202	0.2	0.2	0.3	1.3	0.1	0.5	7.6	0.1	0.2	0	3.5	0	0.2	0.5
	LOC106562623	106562623	0.1	0.4	0	0	0	0	0	0.1	0.3	0	0	0	0.1	0.2
	cyp2r1.c	106586122	1.7	0	0.7	67.6	0	0.3	21.8	0.3	0.5	0.1	36.7	0	0.1	1.5
	LOC106606454	106606454	0.1	1	12.4	0.4	0.1	0	0	1.6	32.5	1.1	1	0.1	0.3	3.3
	LOC106606455	106606455	0.2	0.1	1.4	0.2	0.5	2.6	359	6.3	9.6	2	6.8	0.5	0.7	1.8
	LOC106608020	106608020	0.5	1.8	15.5	0.4	0.6	28	240.2	11.1	1	0.5	17.7	15.2	0.8	110.2
	LOC106569401	106569401	1.1	0.2	0.6	0	0.2	0.5	49.6	0.2	0.1	0.1	0.1	0	0.4	1.2
	cyp2ae1	106574033	0.7	0.4	2.3	3.1	0.2	0.2	3.3	0.5	1.6	0	8.9	0	1.3	0.1
	cyp2x9	106573203	17.6	0.2	0.6	7	0.4	12.4	305.3	0.5	0.3	0	50.7	0	0.6	0.6
	LOC106584062	106584062	1.5	0.4	3.5	128.3	1.1	36.5	167.8	0.9	2.8	0.6	147.9	0	0.3	3.1
	LOC106584291	106584291	2.7	0.4	2.9	37.7	1.4	24.3	445.5	0.5	2	3	140.8	1	1.1	0.1
	LOC106574240	106574240	0	0.3	9.5	0.7	0.1	0.1	0	0.9	10.2	0.7	5.7	0.8	0	0.7
	LOC106575170	106575170	0.7	1.5	5.8	0.8	0.4	0.7	0	0.3	2	0.8	0.3	1.1	1.2	2.3
	LOC106586420	106586420	9.7	1.2	1	91.6	0.5	24.3	50.8	1.3	2.1	0.1	55.9	0	0.3	1
	LOC106586421	106586421	1.3	0.2	2.8	1.4	0.4	47.4	0.2	1.1	4.2	0.1	1.3	0.1	0.2	1.6
Cholesterol synthesis	hmdh	100380797	5.6	1.9	5.7	7.7	4.3	8	2	6.5	3.5	16.1	5.8	2.3	3.9	10.2
	LOC106570829	106570829	23.6	4.2	1.1	6.7	0.1	0.1	5.1	0.2	2.2	0.1	0.2	0.1	0	1.1
	LOC106579093	106579093	34.3	3.8	0.7	12.2	0.1	0.1	7.6	0.6	3.9	0.1	0.5	0	0	1.1
	LOC106605546	106605546	40.8	4.9	1.4	1.5	0.1	0.1	2.5	0.2	3.2	0.1	0.2	0	0	1.3
	lss	106581851	25	2.7	3	7.1	0.4	0.8	7.1	0.3	1.4	0.6	0.7	0	0.1	2.4
	LOC106570209	106570209	40.7	2.5	2.3	21.3	0.4	1.4	9.8	0.6	3.8	0.2	2.2	0.1	0.4	5.2
	LOC106588568	106588568	58.9	5.4	3.4	14.6	0.7	3.2	21.4	1	7.6	0.1	2.4	0.1	1.2	5.6
	LOC106603135	106603135	67.4	3.7	10.5	44.1	1.2	10.2	43.4	0.9	8.6	0.4	22.7	0	0.1	6.5
	LOC106607865	106607865	14.2	4.1	9.7	5.6	32.1	16.4	1.2	1.7	4.9	22.6	2.7	0.7	12.7	128.6
	lbr	106571452	9.2	3.1	11.2	4.1	46.6	24.1	0.9	3.6	4.5	14.3	1.6	0.9	16.9	30.7
	LOC106590825	106590825	86.9	7.2	2.7	56.5	0	2	70.9	1.3	6.6	0	7.8	0	0.2	5.9
	LOC123724028	123724028	212.8	15.2	8.3	108.7	0.8	0.7	253.3	1.4	14.5	0.2	19.1	2	1.4	2.9
	LOC106604248	106604248	14.4	1.5	3.7	5.1	0.2	2.9	4.9	0.3	1.7	115	1.1	0.6	0	1.9
	LOC106612199	106612199	5.9	0.9	2	3.8	2.4	5.9	2.4	0.6	1.6	56.5	0.8	0.9	2.2	5.7
	hsd17b7	106568727	11.9	3.2	2.4	6.8	1.6	11.8	14.9	0.9	2.3	12.4	2.3	1	1.5	19.6
	LOC106584090	106584090	0	0	0.4	0	0	0	0	0	0	0	0	0	0.1	0.1
	ebp	106573007	24.1	6.6	3	20.2	0.7	2.7	6	0.9	3	9.7	2.1	0.2	0.5	4.8
	sc5d	100195087	184.9	13.5	15.5	106.2	3.7	13.7	125.3	6.4	11.6	24.6	29.1	1.6	4.7	8.8
	LOC106576971	106576971	0	0	0	0	0	0	0	2.4	0.7	7.5	0	0.8	0	21.2
	dhcr7.a	106562054	11.9	2.2	0.9	17.1	0.1	1.3	40.5	0.6	3.2	42.4	26.5	0	0.1	7.7
	dhcr7.b	106587139	19.7	2.4	0.7	20.4	0.5	0.5	19.3	0.4	2.4	0.6	32.7	0.7	0.1	3.3
	LOC106560235	106560235	2.1	0.1	0.6	0.3	0.1	0.2	2	0	0.1	0	0.4	0	0.1	6
	dhcr24	106584213	33.3	2.3	3.2	3.7	1.3	6.6	13.4	0.8	5.8	0.4	12.8	0	0.8	2
TPM in the 14 tissues of the Atlas study (PRJNA72713), heart excluded.

### Sheet: Studies TPM
Group	Gene	Gene ID	Brain (3)	Eye (1)	Nose (1)	Gill (2)	Skin (1)	Muscle (2)	Bone (1)	Blood (1)	Heart (2)	Liver (3)	Gut (1)	Distal intestine (1)	Pyloric caecum (1)	Spleen (1)	Head kidney (2)	Kidney (1)	Ovary (1)	Testis (2)
25-hydroxylase candidates	LOC106591782	106591782	0.2	0.1	2.3	0.2	0.4	0	0.3	0	1.5	31.7	8.7	2.4	13.3	0.1	0	6	0.4	0.3
	LOC106593341	106593341	2.7	0.6	4.2	2.8	3.9	0.3	2.8	0.1	4.6	51.7	46.2	26.5	53.7	4.4	5.7	13.9	10.8	3.5
	LOC106593876	106593876	0.8	0.1	0.7	0	0.3	0	0.2	0	2.1	8.5	4.3	2.6	2.4	0.2	0	4.5	0	0.4
	LOC106593942	106593942	0.9	0.1	0.5	0.1	0.2	0	0.5	0	0.3	34	2.6	2.1	3.2	0.2	0.1	9.7	0.3	0.2
	LOC106594168	106594168	7.3	2.4	24	17.7	12.6	0.9	6.9	0.1	84.1	138.5	102	56.2	127.3	4.6	3.5	41.8	11.9	15.4
	LOC106591899	106591899	0.4	0	1.2	0.2	0.3	0	0.1	0	1.3	6.6	1.5	0.7	5.3	0	0	0.3	0.1	0.3
	LOC106568073	106568073	2.5	0.4	12.6	5	1.7	0.1	0.9	0.3	7.1	79	9.6	4.7	74.5	1.1	1.4	9.9	0.1	3.3
	LOC123739202	123739202	0.2	0	0.3	0.5	1	0	0.2	0	0.3	1.3	1.6	0.8	0.4	0	0.1	0.3	0	0.7
	LOC106562623	106562623	0.2	0.2	0.2	0.1	0	0.1	0.6	0	0.3	0	0.1	0.2	0.1	0.1	0.1	0	0	0.2
	cyp2r1.c	106586122	1.4	0.1	0.8	0.2	0.2	0.1	0.7	0	0.1	26.8	43.9	13.3	18.8	0	0	0.1	0.1	2.9
	LOC106606454	106606454	0.2	0.7	30.3	17	5.5	0	0.1	0.1	0	0.7	0.2	0.6	1	0.3	0	0	1.6	2.6
	LOC106606455	106606455	0.1	0.3	0.8	0.3	3.5	1.4	4.9	0	0.2	362.9	0.8	0.4	1.6	0.4	0	0.1	9.2	2.2
	LOC106608020	106608020	0.3	0.2	0.6	5.8	3.8	5.9	1.8	0.1	48.1	201.7	0.2	2	2.7	0.4	0.1	10.5	0.1	49.3
	LOC106569401	106569401	0.3	0.1	0	0.1	0.1	0	0.1	0.2	0.1	48.5	0.2	0.1	0.2	0.1	0.1	0.2	0	0.6
	cyp2ae1	106574033	1.5	0.7	3.4	2.4	3	0.3	1.1	0	0.8	7.5	4.1	8.3	9.2	0.3	0.3	0	0	0.7
	cyp2x9	106573203	15.1	0.4	1.8	0.2	0.4	0.2	2.3	0	0.2	245.9	21.3	1.3	87.9	0.2	0	2.5	0	0.8
	LOC106584062	106584062	1.2	0.4	2.3	1.2	0.6	0.1	0.6	0	0.1	70.3	28	5.2	88.3	0.2	0.4	10.6	0.6	3.4
	LOC106584291	106584291	3	0.4	2.3	1.8	0.5	0.2	3	0	17.9	308	9.4	37.7	58.9	0.1	0.3	6	4.3	1.2
	LOC106574240	106574240	0.1	0.4	4.3	15.5	4.9	0	0.6	0	0	0	0.3	0.2	11.2	0	0.1	0	1.3	1.9
	LOC106575170	106575170	1.1	1.3	5.2	7.5	2	0.2	2.9	0.1	1.6	0	0.8	4.9	0.4	1.2	0.4	0.7	0.5	6.4
	LOC106586420	106586420	5.3	0.9	2.6	0.2	1.2	0.3	1.2	0	4.8	30	79.1	12.1	77.2	0.2	0.4	18.8	0.1	1.8
	LOC106586421	106586421	0.9	0.4	3.7	3.5	5.3	0.1	0.8	0	1.4	0.3	3.8	0.6	7.1	0.1	0.1	23.7	0.1	2.3
Cholesterol synthesis	hmdh	100380797	7.1	1.8	4.4	8.2	5.5	6.7	8.5	5.5	3.5	4	8.8	5	13.9	3.2	5.2	7.2	15.7	10.1
	LOC106570829	106570829	31.4	6.6	8.2	5.6	2.4	0.2	14.8	0	2.8	19.1	24	1.2	55.9	0.2	0.3	1.1	0.1	2.3
	LOC106579093	106579093	34.2	5.4	8.4	4.8	4.6	0.1	9.9	0	0.1	16.2	11.9	0.6	25.2	0.2	0.1	0.5	0.1	2.5
	LOC106605546	106605546	29.4	7.6	7.3	4.7	1.5	0.1	9.4	0	0.1	5.1	2.6	0.2	9.4	0.1	0.1	0.3	0	2.4
	lss	106581851	24.6	3	4.3	5.7	1.5	0.1	5.4	0	0.2	18.7	9.6	0.8	27	0.4	0.5	0.7	0.7	3.2
	LOC106570209	106570209	23.4	3.3	8.3	6	2.4	0.1	5.8	0	0.1	12.1	18.4	2.2	51.9	0.3	0.2	2.1	0.1	11.1
	LOC106588568	106588568	34.6	6.2	12.3	7.4	3.2	0.2	9	0	0.9	25.1	13.4	2.8	46.1	1	1	3.8	0.1	10
	LOC106603135	106603135	26.6	3.7	10.6	12.7	3.4	0.1	4.8	0.7	0.3	33.7	30	3.5	79.3	0.3	1	3.8	0.4	14.8
	LOC106607865	106607865	11.6	2.9	5.8	9.7	4.9	0.7	3.6	5	4.7	1.9	8	6.3	7.9	10.7	34	23	19.8	31.4
	lbr	106571452	5.9	1.9	4.2	7.8	4.4	2.8	4.3	10.7	5.1	1.4	3.8	6.7	2.7	10.9	44	20.2	14.9	16.8
	LOC106590825	106590825	83.5	23.1	21.5	17.3	3.7	0.4	16.1	1.5	0.7	87.1	44.6	5.3	111.9	0.7	0.8	2.2	0.1	9.5
	LOC123724028	123724028	46.1	10.9	2.8	5.9	2	0.3	17.9	1.2	0.7	46.8	22.5	2.2	43.4	0.2	0.2	0.8	0.1	4.6
	LOC106604248	106604248	14.7	2.3	4.2	11.1	2.5	0.2	3.7	0.5	0.1	10.6	10.8	0.9	23.1	0	0.3	3	132.5	3.1
	LOC106612199	106612199	8.7	1.4	4	7	2.9	0.4	2.1	0.2	1.6	8.1	6.6	3.5	8.3	3.1	4.7	5.8	72.3	9.7
	hsd17b7	106568727	8.8	3.6	4.1	3.9	1.7	0.6	2.5	0.1	2	26.1	7.4	2.1	15.2	1.1	1.1	6.9	7.5	29.5
	LOC106584090	106584090	0	0	0	0.1	0.1	0	0.2	0	0	0	0	0	0	0	0	0.1	0.2	0
	ebp	106573007	39.7	13.3	19.5	17.1	9.3	0.4	8.9	1.5	5.8	30.2	51.5	4.8	113.3	2.5	2.7	11.2	19.8	12.4
	sc5d	100195087	92.7	13	17	17.3	6.9	3.2	25.8	2.3	5.5	90.6	48.8	10.3	119.7	2	3.6	9	27.1	11.6
	LOC106576971	106576971	0	0	0.1	0	12.5	0	0	0	0	0	0	0	0	0	0	0	6	24
	dhcr7.a	106562054	14.3	3.3	7.4	6.4	2.9	0.5	5.2	0.3	0.4	63	18.7	2.6	95.3	0.1	0.4	1.5	54.6	19.5
	dhcr7.b	106587139	23	3.5	3.1	1.9	1.1	0.1	3.9	0	3.2	38.5	18.4	11.4	37.7	0.1	0.7	1.4	0.6	7.6
	LOC106560235	106560235	2.1	0.5	0.6	0.6	0.1	0	0.8	0	0	1.6	0.3	0.3	0.5	0	0.1	0.1	0	2.9
	dhcr24	106584213	31.4	5.8	8.1	5.6	3	0.2	7.5	0.1	0.5	19.1	7.6	2.8	55.2	0.8	2.4	3.2	0.2	3.3
TPM in the seven replicate studies, pooled per tissue as in Figure 4: the mean of log2(TPM + 1) over the samples of each study, averaged over the studies (number in brackets) and given back as TPM.
